# OncoVarAgent: An Autonomous Research Agent for Discovering Potential Therapeutic Strategies for Somatic Cancer Variants Lacking Established Guidance

**DOI:** 10.64898/2026.11.24.769026

**Authors:** Zelin Wang, Minfang Cai, Ziling Zhan, Yidian Dong, Zhenyu Lin, Zhongyan Chen, Yuanyuan Yin, Yiqing Zheng

**Affiliations:** Department of Otolaryngology, Sun Yat-Sen Memorial Hospital, Sun Yat-Sen University, Guangzhou, China; Guangdong Provincial Key Laboratory of Cancer Pathogenesis and Precision Diagnosis and Treatment, Joint Big Data Laboratory, Department of Medical Oncology, Shenshan Medical Center, Sun Yat-sen Memorial Hospital, Sun Yat-sen University, Shanwei, China; Guangdong Provincial Key Laboratory of Malignant Tumor Epigenetics and Gene Regulation, Guangdong-Hong Kong Joint Laboratory for RNA Medicine, Medical Research Center, Sun Yat-sen Memorial Hospital, Sun Yat-sen University, Guangzhou, China; Department of Precision Medicine, Shenshan Medical Center, Sun Yat-sen Memorial Hospital, Sun Yat-sen University, Shanwei, China

**Keywords:** Precision oncology, Somatic variants, Variant interpretation, AI agent

## Abstract

**Background:** Variant interpretation remains a major challenge in precision oncology, particularly for somatic cancer variants that lack established standard-of-care therapeutic guidance. However, relevant evidence is often dispersed across biomedical literature and clinical trial databases, making manual identification and synthesis labor-intensive and difficult to scale. This study aims to develop an efficient LLM-based agent to automatically identify and synthesize evidence to support somatic cancer variant interpretation in precision oncology.

**Methods:** We developed OncoVarAgent, powered by GPT-5.4, an autonomous artificial intelligence agent designed to discover potential therapeutic strategies for somatic cancer variants without standard-of-care drugs. OncoVarAgent uses the ReAct reasoning-and-acting framework to dynamically query PubMed and ClinicalTrials.gov, analyze heterogeneous evidence, and generate structured reports. We evaluated OncoVarAgent using a benchmark cohort of 30 AMP Tier II–III somatic cancer variants across nine tumor types. Generated reports were independently reviewed by domain experts across predefined dimensions, including scientific accuracy, evidence relevance, therapeutic hypothesis plausibility, clinical utility, and completeness.

**Results:** Among the 30 evaluated variants, OncoVarAgent identified candidate therapeutic evidence for 19 variants. Across these 19 variants, it reported a median of 9 drugs per variant, supported by a median of 7 publications and 4 clinical trials. The median runtime was 2.46 minutes and the median total cost was $0.72 per variant. Independent expert review showed generally favorable evaluations across five predefined dimensions, with mean scores ranging from 3.68 to 4.11 on a five-point scale and statistically significant positive inter-expert concordance across all dimensions.

**Conclusions:** OncoVarAgent demonstrates the feasibility of using an autonomous AI agent for structured therapeutic evidence retrieval and synthesis to assist somatic variant interpretation in precision oncology.
