## Supplementary material for "OncoVarAgent: An Autonomous Research Agent for Discovering Potential Therapeutic Strategies for Somatic Cancer Variants Lacking Established Guidance": Supplementary Table 1.xlsx

### Sheet: Sheet1
gene	protein_change	cancer_type	oncokb_ONCOGENIC	oncokb_AMP_TIER	oncokb_Drugs	oncokb_MUTATION_EFFECT	oncokb_MUTATION_EFFECT_CITATIONS	OncoVarAgent_Drugs	OncoVarAgent_Support_Literatures	OncoVarAgent_Clinical_Trial_IDs	OncoVarAgent_Brief_Report	OncoVarAgent_Deep_Report	OncoVarAgent_Runtime_Minutes	OncoVarAgent_Total_Cost_USD
MED12	G44S	Breast Cancer	Oncogenic	Tier II		Likely Loss-of-function	24746821	Solasonine(sensitive, Preclinical Study); Alisol B23-acetate(sensitive, Preclinical Study); Trametinib(sensitive, Preclinical Study); Pembrolizumab(sensitive, Indirect Clinical Inference); Pazopanib(sensitive, Preclinical/Translational Evidence)	38915457,38380720,26601288,40833497,39216984,40888963,39597083,35365682,39191445	NCT02465060,NCT02411656,NCT05679921	MED12 G44S is best interpreted as a loss-of-function variant, but there is currently no directly validated standard-of-care targeted therapy for this alteration in breast cancer. The most relevant breast-specific therapeutic lead is preclinical GLI3/SHH pathway targeting, while additional hypothesis-generating evidence suggests possible relevance of MEK inhibition, immunotherapy in biomarker-sele…	--- START OF REVIEW --- **1. Executive Summary:** MED12 G44S is best interpreted as a **loss-of-function (LoF)** variant based on OncoKB and supporting literature. In breast cancer, there is **no direct clinical therapeutic evidence for MED12 G44S itself**, but MED12 loss creates plausible vulnerabilities: most notably **GLI3/SHH-directed strategies in MED12-altered breast cancer**, plus broader …	4.5319	0.667129
TP53	H193R	Breast Cancer	Likely Oncogenic	Tier II		Likely Loss-of-function	9627118;25669829	talazoparib(Sensitive, Preclinical Study); temozolomide(Sensitive, Preclinical Study); pazopanib(Sensitive, Phase I Trial); vorinostat(Sensitive, Phase I Trial); alpelisib(Potentially Sensitive, Clinical Trial); capivasertib(Potentially Sensitive, Clinical Trial); lunresertib(Sensitive, Preclinical Study); gemcitabine(Sensitive, Preclinical Study); adavosertib(Potentially Sensitive, Phase II Tria…	41928956,41935348,41516322,38781103,40759474,41335461,41727427,35636066	NCT03672773,NCT05142241,NCT05455619,NCT05501886,NCT06764186,NCT05601440,NCT03330847,NCT03641313	TP53 H193R in breast cancer is best interpreted as a likely loss-of-function DNA-binding-domain mutation rather than a validated directly targetable biomarker. The strongest therapeutic implications are mechanism-based, including PARP-centered DNA-damage strategies and G2/M checkpoint synthetic lethality approaches such as WEE1/PKMYT1/ATR targeting, while standard targeted therapy against actiona…	**1. Executive Summary:** TP53 H193R in breast cancer is best interpreted as a **likely loss-of-function (LoF)** DNA-binding-domain mutation, consistent with OncoKB and supporting literature. No breast-cancer-specific therapy is validated for H193R itself, but the strongest therapeutic hypotheses are **DNA-damage/replication-stress targeting** and **checkpoint synthetic lethality**—especially PAR…	6.3578	2.50249
TP53	M246R	Breast Cancer	Likely Oncogenic	Tier II		Likely Loss-of-function	29979965;30224644;27328919;12826609;11929815	talazoparib(Investigational sensitivity, Preclinical Study/Clinical Trial support); temozolomide(Investigational sensitivity, Preclinical Study/Clinical Trial support); olaparib(Investigational sensitivity, Phase II Trial/Clinical Trial support); ceralasertib(Investigational sensitivity, Phase II Trial/Active Clinical Trials); adavosertib(Investigational sensitivity, Phase II Trial); bireociclib(…	41928956,41516322,41935348,41854603,41812623,41942427	NCT04039230,NCT06193525,NCT03911973,NCT04892693,NCT05128734,NCT03330847,NCT05582538,NCT04090567	TP53 M246R in breast cancer is supported as a loss-of-function/inactivating mutation, but no direct variant-specific therapy was identified. The most relevant therapeutic hypotheses are biology-based and investigational, centered on mutant-p53/replication-stress vulnerabilities using PARP-based DNA-damaging combinations and broader ATR/WEE1 DNA-damage-response strategies, particularly in TNBC or …	The final mechanistic search step found active ATR-inhibitor studies in breast cancer, notably NCT05582538 and NCT04090567, and the earlier NCT03330847 also includes a ceralasertib arm in metastatic TNBC. I now have enough to synthesize a mini-review focused on the strongest therapeutic hypotheses for TP53 M246R breast cancer: no direct variant-specific therapy, but a credible mutant-p53/LoF-info…	6.1659	1.9746
MAP3K1	R1278Kfs*5	Breast Cancer	Likely Oncogenic	Tier II		Likely Loss-of-function	24135036;11971970;10373563;24003131;24386504;25899310;25613373	MEK inhibitors(sensitive, Preclinical translational evidence); cobimetinib(sensitive, Early-phase clinical trial evidence); checkpoint inhibitors(relevant/augmentation strategy, Preclinical mechanistic evidence); tyramine(sensitive/augmentation strategy, Preclinical evidence); pembrolizumab(relevant, Phase III trial evidence); chemotherapy(relevant combination, Phase III trial evidence); neoadjuv…	29795445,39531335,41402909,33525803,29765551	NCT03202316,NCT04895358,NCT03725059	MAP3K1 R1278Kfs*5 is best supported as a likely loss-of-function truncating variant in breast cancer, with no direct variant-specific therapeutic evidence. The strongest hypothesis-generating actionability signal is potential MEK inhibitor sensitivity in MAP3K1-loss tumors, with additional preclinical rationale for immunotherapy augmentation in MAP3K1-mutant HR+/HER2- disease. MAP3K1 loss may als…	**1. Executive Summary:** MAP3K1 R1278Kfs*5 is best interpreted as a **likely loss-of-function truncating variant** in breast cancer. There is **no direct therapeutic evidence for this exact variant**, but mechanistic and preclinical evidence supports 2 main hypotheses: **MEK inhibitor sensitivity in MAP3K1-loss tumors** and **immunotherapy-based strategies to overcome MAP3K1-mutant immune evasio…	2.4671	2.37085
ARID2	W237*	Cholangiocarcinoma	Likely Oncogenic	Tier II		Likely Loss-of-function	23047306;21822264;16847454;15985610	PD-1/PD-L1–based immunotherapy(Potential sensitivity, Retrospective/Translational Evidence); pembrolizumab(Potential sensitivity, Active Interventional Trial/Phase II-III Evidence); PARP inhibitor–based therapy(Potential sensitivity, Early Clinical/Basket/Translational Evidence); niraparib(Potential sensitivity, Phase II Trial); durvalumab + olaparib(Potential sensitivity, Phase II Trial); olapar…	41438758,38151294,37327699,41340120,40373259,40216820,41865801	NCT02628067,NCT04295317,NCT04669496,NCT05430698,NCT05451043,NCT06441747,NCT04298021	ARID2 W237* is a likely loss-of-function truncating variant with no direct published therapeutic evidence in cholangiocarcinoma. The strongest translational hypotheses are enrollment in PD-1/PD-L1 immunotherapy trials and consideration of PARP/DDR-directed trials, but both approaches are indirect, trial-based, and not validated as ARID2-specific standards of care. Broad molecular tumor board revi…	**1. Executive Summary:** ARID2 W237* is best classified as a **loss-of-function truncating variant**, consistent with OncoKB and the absence of contradictory variant-specific literature. For cholangiocarcinoma, the most plausible therapeutic implications are **enrollment in immunotherapy-based trials** and **DDR/PARP-directed trials**, but current evidence is **indirect and biomarker-hypothesis …	2.4599	0.493347
APC	Q1338*	Colorectal Cancer	Likely Oncogenic	Tier II		Likely Loss-of-function	11062151;15561772;11257105	APC-derived therapeutic peptide/mRNA lipid nanoparticle delivery(sensitive, Preclinical Study); APC11 peptide + anti-PD-1(sensitive, Preclinical Study); basroparib(sensitive, Phase I Trial); E7386(sensitive, Early-phase Clinical Study); GSK3 inhibition(sensitive, Preclinical Study); celecoxib + immunotherapy(indirect/mechanistic, Active Clinical Trials); EGFR inhibitors(context-dependent, Preclin…	41933803,41486293,40964966,41385966,41040241,41279049,41279031,41413654,41083459,41915793,41833556,41674563,41676338	NCT03833700,NCT03926338,NCT06903858,NCT05731726,NCT03026140,NCT07154316,NCT03087071	APC Q1338* is best understood as a loss-of-function truncating APC alteration in colorectal cancer with no direct variant-specific clinical actionability identified. The strongest human evidence is mechanism-based and comes from early-phase WNT/β-catenin-directed agents such as basroparib and E7386, while APC-restoration strategies, APC11-mediated immune sensitization with PD-1 blockade, and addi…	--- START OF REVIEW --- **1. Executive Summary:** APC Q1338* is best classified as a **loss-of-function (LoF) truncating APC variant** in colorectal cancer, with **no direct variant-specific therapeutic evidence** found. The most relevant therapeutic evidence is therefore **mechanism-based**, centered on **APC-loss/WNT signaling**, with additional emerging strategies involving **APC-restoration R…	2.1935	0.819719
BMPR1A	R494*	Colorectal Cancer	Likely Oncogenic	Tier II		Likely Loss-of-function	20843829;10850425;35842443	Ataluren/PTC124(Investigational, Preclinical Study/Early-phase Clinical Trial); G418(Investigational, Preclinical Study); Pembrolizumab(Investigational combination, Early-phase Clinical Trial); Sirolimus(Investigational, Case Report); Everolimus(Investigational, Early-phase Clinical Trial); Rapamycin(Investigational, Early-phase Clinical Trial); Y-27632(Investigational, Preclinical Study); Fasudi…	38192234,25774828,33742146,39180038,24704720	NCT04014530,NCT06301386,NCT07435584,NCT04230499,NCT06950385,NCT06308445,NCT06890858	BMPR1A R494* is a loss-of-function nonsense variant with no direct standard targeted therapy evidence in colorectal cancer. The most closely matched investigational strategy is nonsense read-through therapy, supported by preclinical restoration of BMPR1A expression/signaling with G418 and ataluren in BMPR1A nonsense-mutant CRC models. Indirect but biologically relevant downstream approaches inclu…	**1. Executive Summary:** BMPR1A R494* is best classified as a **loss-of-function truncating variant**. No direct therapeutic evidence exists for **BMPR1A R494*** itself in colorectal cancer, but the strongest biologically linked hypotheses are: **(i) nonsense read-through therapy for premature-stop BMPR1A variants**, and **(ii) pathway-directed strategies around BMP-loss biology, especially PI3K…	2.283	0.751882
MAP2K4	F48S	Gallbladder Cancer	Unknown	Tier III		Unknown					No published evidence was identified for the specific variant MAP2K4 F48S in gallbladder cancer or in pan-cancer searches. With no variant-specific functional data and an unknown mutation effect in the baseline annotation, the variant is currently non-actionable and no evidence-based therapeutic strategy can be supported.	**1. Executive Summary:** No published evidence was found for the specific variant **MAP2K4 F48S** in **gallbladder cancer** or across **pan-cancer** searches. Given the absence of variant-specific functional data and the baseline OncoKB annotation of **unknown effect**, I cannot confirm this variant as GoF or LoF, and therefore no evidence-based therapeutic hypothesis can be advanced under the r…	0.6466	0.026376
BARD1	E547Kfs*13	Gallbladder Cancer	Likely Oncogenic	Tier II	Olaparib(sensitive, Level C Evidence)	Likely Loss-of-function	20029420;8944023						0	0
TP53	Y220C	Gastric Cancer	Oncogenic	Tier II		Loss-of-function	23315175;15037740;23630318	rezatapopt (PC14586)(sensitive, Phase I Trial); pembrolizumab(combination option, Early-phase Clinical Trial); L5(sensitive, Preclinical Study); PK7088(sensitive, Preclinical Study); nivolumab(not variant-specific, Case-level/Disease-standard context)	30230059,41740031,39945593,41748563,41504628,41789081	NCT04585750	TP53 Y220C in gastric cancer is a loss-of-function structural mutation that creates a druggable cavity, making direct mutant-p53 reactivation the most compelling therapeutic strategy. The strongest evidence supports rezatapopt (PC14586), with gastric-specific preclinical rescue data in NUGC3 cells and phase I pan-cancer clinical activity in TP53 Y220C-mutant solid tumors, supporting enrollment in…	**1. Executive Summary:** TP53 Y220C in gastric cancer is best classified as a **loss-of-function, structurally destabilizing mutation** that creates a druggable surface cavity. The most relevant therapeutic evidence supports **direct mutant-p53 reactivation**, led clinically by **rezatapopt (PC14586)** in TP53 Y220C solid tumors and supported preclinically by **stomach cancer-specific Y220C resc…	1.7469	0.365594
TET2	Q1009*	Gastric Cancer	Likely Oncogenic	Tier II		Likely Loss-of-function	24315485;21057493	AKT inhibitor(s)(Potential sensitivity/combination strategy, Preclinical gastric cancer study); chemotherapy(Potential combination partner, Preclinical gastric cancer study); cisplatin(Resistance, Preclinical gastric cancer study); curcumin(Hypothesis-generating epigenetic restoration, Preclinical gastric model/prevention study); decitabine(Resistance reversal in another tumor context, Preclinica…	40279682,31570278,33058920,41107309,37654198,41693377,41287077	NCT02465060,NCT02782949,NCT04997837,NCT06250036	TET2 Q1009* in gastric cancer is most consistent with a loss-of-function truncating event, and the strongest therapeutic hypothesis is AKT-pathway inhibition combined with chemotherapy based on direct preclinical gastric evidence linking TET2 loss to AKT-dependent chemoresistance. Low TET2 expression is also associated with cisplatin resistance, supporting combination or sensitization strategies …	The final mechanistic search suggests two transferable ideas: first, TET2 loss creates drug resistance states that can sometimes be reversed by demethylating therapy in other cancers, exemplified by decitabine reversing EGFR-TKI resistance in TET2-repressed NSCLC (PMID 41107309); second, TET biology broadly supports epigenetic restoration strategies, although direct TET2-loss rescue is limited be…	2.8364	0.506221
TGFBR1	R157*	Gastric Cancer	Likely Oncogenic	Tier II		Likely Loss-of-function	11212236;10656986	SB431542(sensitive, Preclinical Study); 5-FU(sensitive, Preclinical Study); galunisertib(sensitive, Preclinical Study/Early-phase Clinical-trial support); Koumine(sensitive, Preclinical Study); anti-PD1(sensitive, Preclinical Study); Isoliensinine(sensitive, Preclinical Study); Ki26894(sensitive, Preclinical Study); RepSox(sensitive, Preclinical Study); platinum therapy(sensitive, Preclinical Stu…	41373412,41634464,40675356,40459502,41309539,39364054,20145621,40341726,41566772,41288537	NCT02688712,NCT05700656	TGFBR1 R157* is most consistent with a loss-of-function truncating alteration, and there is no direct evidence that this specific variant predicts benefit from any therapy in gastric cancer. Gastric cancer preclinical studies support contextual TGFBR1/TGF-β pathway inhibition to enhance chemosensitivity, suppress EMT/invasion, and improve anti-PD-1 responses, but the report cautions that tumor-ce…	**1. Executive Summary:** TGFBR1 R157* is best classified as a **loss-of-function truncating variant**, but I found **no direct variant-specific therapeutic evidence** in gastric cancer or pan-cancer. The most relevant actionable evidence is therefore **context-level rather than variant-level**: preclinical gastric cancer studies support **TGFBR1/TGF-β pathway inhibition** to reverse chemotherapy…	3.6262	0.483775
AMER1	E107*	HCC	Likely Oncogenic	Tier II		Likely Loss-of-function	26071483	atezolizumab plus bevacizumab(Reasonable/Not excluded, Prospective clinical biomarker study in HCC + active interventional trial support); sorafenib(Potentially less favorable benefit biology/cautionary, Retrospective/translational biomarker study in HCC); sulfasalazine(Investigational hypothesis, Preclinical mechanistic evidence in AMER1-deficient CRC + early interventional clinical trials in ot…	41862780,41810428,37682704,30977242,31337155	NCT04224636,NCT06134388,NCT05580861,NCT04803318	AMER1 E107* in HCC is most consistent with a loss-of-function truncating event associated with Wnt/β-catenin pathway activation, but there is no direct variant-specific therapeutic evidence in HCC. The most clinically supported implication is that atezolizumab plus bevacizumab should not be excluded solely due to Wnt/β-catenin-like biology, while ferroptosis/xCT-directed approaches such as sulfas…	--- START OF REVIEW --- **1. Executive Summary:** AMER1 E107* in HCC is best classified as a **loss-of-function truncating alteration**. There is **no direct variant-specific therapeutic evidence** for AMER1 E107* in HCC, but indirect, mechanism-based evidence supports considering **standard HCC therapies active in Wnt/β-catenin–altered disease (especially atezolizumab/bevacizumab)** and highligh…	1.6663	0.225484
ARID2	Q1462*	HCC	Likely Oncogenic	Tier II		Likely Loss-of-function	23047306;21822264;16847454;15985610	JQ1(sensitive, Preclinical Study); BET/BRD4 inhibitors(sensitive, Preclinical Study); PD-1/PD-L1–based immunotherapy(plausible, Standard-of-care class/Indirect biomarker evidence); niraparib(plausible, Phase II Trial); PARP inhibitors(plausible, Cross-tumor/Mechanistic and active trial evidence)	35017665,28238438,35530269,41438758,37327699,41340120,40373259,41196951	NCT05372640,NCT06370065,NCT05327010	ARID2 Q1462* is best supported as a loss-of-function truncating variant. In HCC, the strongest therapeutic signal is preclinical synthetic lethality with BRD4/BET inhibition, while immunotherapy remains biologically plausible but not validated as an ARID2-specific predictive biomarker and PARP/DDR approaches are mechanistically attractive yet still extrapolative. No direct variant-specific clinic…	--- START OF REVIEW --- The final mechanistic pan-cancer search supports two main cross-tumor concepts: SWI/SNF/ARID2 alterations can mark increased ICI responsiveness in several cancers (PMIDs 41438758, 37327699, 36371186), but not uniformly, as KRAS-mutant NSCLC is a cautionary exception (PMID 41340120); and ARID2 belongs to a DNA-repair-defective/SWI-SNF-deficient state that motivates syntheti…	1.9918	0.998264
IDH1	R132L	NSCLC	Likely Oncogenic	Tier II	Ivosidenib(sensitive, Level C Evidence); Vorasidenib(sensitive, Level C Evidence)	Likely Switch-of-function	23630074;21326614;29670690;19935646;29860938						0	0
TSC1	Y312*	NSCLC	Likely Oncogenic	Tier II	Everolimus(sensitive, Level C Evidence)	Likely Loss-of-function	23485365;24529379;20301399						0	0
RBM10	N446Kfs*35	NSCLC	Likely Oncogenic	Tier II		Likely Loss-of-function	21910224;24000153;25079552;22980975;28091594;24332178	WEE1 inhibitors(Status: Investigational sensitivity hypothesis, Evidence Type: Preclinical Study); adavosertib(Status: Investigational sensitivity hypothesis, Evidence Type: Clinical translation mention/no active RBM10-specific NSCLC trial identified); fingolimod(Status: Investigational sensitivity hypothesis, Evidence Type: Preclinical Study and Phase II Trial); RU-SKI-43(Status: Investigational…	39080280,40069781,40548642,34737197,38323283,38496877,39138107,41934032,39028931,41878697,38912481,35042953,39992626,40740233	NCT06424067,NCT06922591,NCT06333951,NCT06810544	RBM10 N446Kfs*35 in NSCLC is supported as a loss-of-function truncating alteration without an established approved RBM10-directed therapy. The strongest mechanism-based investigational opportunities are WEE1 inhibition and S1P-pathway inhibition/fingolimod, with additional preclinical support for RAC1B/splicing-directed approaches and PRMT5-pathway strategies. RBM10 loss also appears to act as a …	--- START OF REVIEW --- **1. Executive Summary:** RBM10 N446Kfs*35 in NSCLC is best interpreted as a **loss-of-function (LoF)** truncating variant. No direct variant-specific therapeutic reports were found, but RBM10-deficient NSCLC/LUAD has emerging **mechanism-based vulnerabilities**: strongest preclinical evidence supports **WEE1 inhibition**, **S1P pathway inhibition/fingolimod** for brain-me…	3.0071	1.34191
SMAD4	D103Ifs*7	NSCLC	Likely Oncogenic	Tier II		Likely Loss-of-function	10340381;23139211;11553622;15711891;9094310	gemcitabine(sensitive, Retrospective Clinical Association in NSCLC); etoposide(sensitive, Retrospective Clinical Association in NSCLC); SMAD4-armed oncolytic adenovirus(sensitive, Preclinical NSCLC Study); gemcitabine + SMAD4-armed oncolytic adenovirus(sensitive, Preclinical NSCLC Combination Study); Myc inhibitor(sensitive, Preclinical/Mechanistic NSCLC Evidence); OMO-103(exploratory, Cross-tumo…	28577946,41087753,38233864,38306271,34002944,41767624	NCT02422381,NCT05616624,NCT06436144,NCT07001995,NCT06059001,NCT05467748,NCT05963490	SMAD4 D103Ifs*7 in NSCLC is best interpreted as a loss-of-function truncating variant without direct variant-specific therapeutic evidence. The most clinically relevant signal is a retrospective association between reduced SMAD4 expression and improved response to gemcitabine- or etoposide-containing regimens, particularly gemcitabine, while SMAD4 restoration/Wnt-β-catenin suppression, MYC-direct…	**1. Executive Summary:** SMAD4 D103Ifs*7 in NSCLC is best classified as a **loss-of-function** truncating variant. I found **no direct variant-specific therapeutic evidence**, but there is **gene/mechanism-level evidence** that SMAD4 loss in NSCLC may associate with sensitivity to **gemcitabine/etoposide-containing regimens** and supports exploratory strategies around **SMAD4 restoration/Wnt-β-c…	2.8739	1.21764
EGFR	V651M	NSCLC	Unknown	Tier III		Unknown					No published PubMed evidence was identified for EGFR V651M in NSCLC or in cancer more broadly, and OncoKB lists the mutation effect as unknown. Because the functional consequence is unconfirmed and no variant-specific therapeutic data exist, EGFR V651M is currently best considered a variant of unknown significance with no clinically actionable therapeutic implication.	**1. Executive Summary:** No published PubMed evidence was found for **EGFR V651M** in **NSCLC** or across cancer more broadly, and OncoKB lists the mutation effect as **unknown**. Based on the required workflow, the functional consequence remains unconfirmed, so no variant-specific therapeutic action can be supported. **2. Evidence Synthesis:** The variant-level literature search was negative in…	0.2889	0.024447
CDKN2A	R58Qfs*49	NSCLC	Likely Oncogenic	Tier II	Palbociclib(sensitive, Level D Evidence); Ribociclib(sensitive, Level D Evidence); Abemaciclib(sensitive, Level D Evidence)	Likely Loss-of-function	8668202;8603820;Fostira et al. JCO PO, 2018.(http://ascopubs.org/doi/full/10.1200/PO.18.00022)						0	0
ARID1B	H861Ifs*4	NSCLC	Likely Oncogenic	Tier II		Likely Loss-of-function	28521285;23660946;26340334;22233809	PD-1/PD-L1–based immunotherapy(sensitive, Retrospective clinical cohorts and translational/preclinical mechanistic study); durvalumab-containing regimens(sensitive, Clinical trial support); pembrolizumab-containing regimens(sensitive, Clinical trial support); immunotherapy in KRAS-mutant co-context(caution/resistance, Retrospective cohort with mechanistic correlative data); EZH1/2 inhibition(expl…	38577613,32791957,38833972,34512623,41340120,37371564,41279405,38655884	NCT03164616,NCT06623422,NCT05502237,NCT06644768,NCT07303387	ARID1B H861Ifs*4 is best interpreted as a loss-of-function truncating alteration causing SWI/SNF deficiency, with no direct variant-specific targeted therapy evidence in NSCLC. The most clinically relevant signal is potential increased benefit from PD-1/PD-L1–based immunotherapy in ARID1B/SWI-SNF-deficient NSCLC, although this may be attenuated in KRAS-mutant co-contexts. Experimental strategies …	**1. Executive Summary:** ARID1B H861Ifs*4 in NSCLC is best classified as a **loss-of-function truncating variant**, and there is **no direct variant-specific therapeutic evidence**. The strongest clinically relevant signal is that **ARID1B/SWI-SNF-deficient NSCLC may be more responsive to immune checkpoint blockade in some cohorts**, although this is context-dependent and may be less favorable i…	1.6473	0.706821
FAT1	E886*	NSCLC	Likely Oncogenic	Tier II		Likely Loss-of-function	24718888;30537512;26905694;23354438	anti-PD-(L)1 therapy(Potential sensitive, Retrospective clinical biomarker evidence); immune checkpoint-based therapy(Potential sensitive, Retrospective clinical biomarker evidence); chemoimmunotherapy(Potential sensitive, Retrospective clinical biomarker evidence); pembrolizumab(Potential investigational, Clinical trial); olaparib(Potential investigational, Clinical trial); PARP inhibitor(Potent…	31085721,34390292,35212236,35739249,39738653,40043417,40293794,41362743	NCT02366143,NCT02498613,NCT03164616,NCT04380636,NCT04644068,NCT05787587,NCT06856499	FAT1 E886* in NSCLC is best interpreted as a loss-of-function truncating variant. The strongest therapeutic implication is retrospective evidence suggesting FAT1-mutant NSCLC may derive greater benefit from immune checkpoint-based therapy, while DDR/PARP strategies are biologically compelling but still investigational. Wnt/YAP-directed approaches remain exploratory, and current preclinical NSCLC …	**1. Executive Summary:** FAT1 E886* in NSCLC is best interpreted as a **loss-of-function** truncating variant. The strongest clinically relevant therapeutic evidence is **predictive/associative support for immune checkpoint-based therapy in FAT1-mutant NSCLC**, while additional mechanistic but less mature hypotheses include **DDR/PARP-based approaches** and, more speculatively, **Wnt/YAP-axis ta…	1.8013	0.499634
JAK2	N726Tfs*20	NSCLC	Unknown	Tier III		Unknown					No published variant-specific evidence was identified for JAK2 N726Tfs*20 in NSCLC or across cancer, and the functional consequence of this frameshift remains unconfirmed. Consistent with the OncoKB baseline of unknown mutation effect, there is no direct therapeutic or clinical evidence supporting actionability for this exact alteration. Therefore, no therapy can be recommended specifically on th…	**1. Executive Summary:** No published variant-specific evidence was found for **JAK2 N726Tfs*20** in **NSCLC** or across cancer more broadly. Based on the required Phase 1 review, the functional consequence remains **unconfirmed**, so no evidence-based therapeutic hypothesis can be reliably advanced for this exact variant. **2. Evidence Synthesis:** The mandated variant-level searches returned n…	0.2898	0.023944
EWSR1	G472*	NSCLC	Unknown	Tier III		Unknown					No published evidence was identified for the specific EWSR1 G472* variant in NSCLC or across cancers, and OncoKB lists its mutation effect as unknown. Although G472* is a premature stop codon and is therefore most consistent with a putative truncating/loss-of-function alteration, this has not been directly validated for this allele. There is currently no evidence-based therapeutic actionability o…	**1. Executive Summary:** No published evidence was found for the specific variant **EWSR1 G472\*** in **NSCLC** or across cancers. Based on the absence of variant-level literature, the lack of OncoKB functional annotation, and the fact that **G472\*** is a premature stop codon, this variant is most consistent with a **putative loss-of-function truncating alteration**, but there is **no direct th…	0.2876	0.028467
CREBBP	T273A	NSCLC	Unknown	Tier III		Unknown					No published literature was identified for CREBBP T273A in NSCLC or across cancers, and OncoKB also lists the mutation effect as unknown. As a result, the variant cannot be classified as gain- or loss-of-function, and there is no direct therapeutic evidence to support variant-directed treatment. CREBBP T273A in NSCLC is currently considered non-actionable based on available evidence.	**1. Executive Summary:** No published literature was identified for **CREBBP T273A** in **NSCLC** or across cancers, and OncoKB also lists its effect as **unknown**. Therefore, I cannot confidently assign a gain- or loss-of-function role or derive variant-directed therapeutic evidence. **2. Evidence Synthesis:** At the required variant level, the evidence base is absent. The exact searches for *…	0.2752	0.025912
BRIP1	K998Efs*60	NSCLC	Likely Oncogenic	Tier II	Olaparib(sensitive, Level C Evidence)	Likely Loss-of-function	16153896;21964575;24040146;17033622;18628483						0	0
DOT1L	Q146*	NSCLC	Unknown	Tier III		Unknown					No published variant-specific evidence was identified for DOT1L Q146* in NSCLC or pan-cancer. The functional consequence of this variant remains unknown, and there is no validated therapeutic evidence or actionable treatment recommendation based on this variant alone.	**1. Executive Summary:** No published evidence was found for **DOT1L Q146*** in **NSCLC** or pan-cancer using the required variant-specific searches. Based on the available literature search and baseline OncoKB annotation, the function of this exact variant remains **unknown**, so no therapeutic evidence can be supported. **2. Evidence Synthesis:** The required variant-level searches for **DOT1L…	0.2942	0.026595
BMPR1A	G241Vfs*20	NSCLC	Likely Oncogenic	Tier II		Likely Loss-of-function	20843829;10850425;35842443	silibinin(Investigational/therapeutic hypothesis, Preclinical Study and Early Clinical Trial); LDN193189(Investigational/therapeutic hypothesis, Preclinical Study); LDN-214117(Investigational/therapeutic hypothesis, Preclinical Study); G418(Investigational/therapeutic hypothesis, Preclinical Study); PTC124/ataluren(Investigational/therapeutic hypothesis, Preclinical Study and Early Clinical Trial…	38484626,36175474,31531741,38192234	NCT05689619,NCT04014530	BMPR1A G241Vfs*20 is most consistent with a loss-of-function truncating variant, but there is no direct therapeutic evidence for this specific alteration in NSCLC. Available NSCLC evidence supports experimental targeting of BMP-pathway metastatic signaling, with silibinin showing the strongest translational signal and BMP receptor inhibitors such as LDN193189 and LDN-214117 remaining preclinical.…	--- START OF REVIEW --- **1. Executive Summary:** BMPR1A G241Vfs*20 is best classified as a **loss-of-function truncating variant** based on mutation class and prior BMPR1A biology. In NSCLC, I found **no direct variant-specific therapeutic evidence**, but there is **preclinical evidence supporting BMP-pathway interception**, especially with **silibinin** and experimental **BMP receptor/SMAD inhi…	2.1322	0.503248
SPOP	K53*	Prostate Cancer	Likely Oncogenic	Tier II		Likely Loss-of-function	30068710;29625055;22610119;28292441;28414305;31495053;26374986;30237511	Abiraterone(sensitive/enriched, Retrospective clinical evidence); Enzalutamide(sensitive/enriched, Retrospective clinical evidence); Apalutamide(sensitive/enriched, Retrospective clinical evidence); Darolutamide(sensitive/enriched, Retrospective clinical evidence); Pembrolizumab(investigational, Preclinical/translational plus retrospective biomarker evidence); Olaparib(investigational, Strong pre…	41855405,41667321,41348987,41243500,37581614	NCT03903835,NCT07216248,NCT05404139,NCT03834493,NCT04191096,NCT05766371,NCT02861573,NCT05568550,NCT07090369	SPOP K53* is best interpreted as a likely loss-of-function truncating SPOP alteration in prostate cancer, with the strongest current therapeutic implication being enrichment for sensitivity to androgen receptor pathway inhibitors such as abiraterone and enzalutamide based on retrospective clinical data. Immunotherapy- and PARP-based strategies are biologically compelling through PD-L1 and STING-r…	**1. Executive Summary** SPOP K53* is best interpreted as a **likely loss-of-function truncating SPOP alteration** in prostate cancer, based on mutation class and OncoKB, with **no direct variant-specific therapeutic literature**. The most relevant therapeutic evidence for SPOP-altered prostate cancer supports **heightened sensitivity to androgen receptor pathway inhibitors (ARPIs)**, plus emergi…	5.5336	0.718474
MYOD1	L122R	Soft Tissue Sarcoma	Likely Oncogenic	Tier II		Switch-of-function	24793135;24272621;1329087;30181563	LY3023414(Sensitive, Preclinical Study); bimiralisib(Sensitive, Preclinical Study); ipatasertib(Sensitive, Preclinical Study); afuresertib(Sensitive, Preclinical Study); everolimus(Not cytotoxic/less compelling, Preclinical Study); rapamycin(Not cytotoxic/less compelling, Preclinical Study); temsirolimus(Context-dependent/broader-histology clinical evidence, Clinical Trial); trametinib(Not sensit…	41758938,35012940,34086347	NCT04199026,NCT03155620,NCT02567435	MYOD1 L122R in soft tissue sarcoma is supported as a switch-of-function oncogenic variant associated with a targetable IGF2–IGF1R–PI3K–AKT/mTOR signaling state rather than a directly druggable alteration. The strongest preclinical evidence supports dual PI3K/mTOR inhibition and AKT inhibition, with IGF1R-pathway blockade also biologically compelling, while mTOR monotherapy and MEK inhibition appe…	**1. Executive Summary:** MYOD1 L122R in soft tissue sarcoma is best classified as a neomorphic/switch-of-function oncogenic variant, not a simple loss-of-function lesion. The most relevant therapeutic evidence points to targeting the **IGF2–IGF1R–PI3K–AKT/mTOR axis**, with the strongest support for **PI3K/mTOR dual inhibition** and **AKT inhibition** in MYOD1-mutant spindle cell/sclerosing rhabd…	2.4199	1.14785
